# The function of juvenile-adult transition axis in female sexual receptivity of *Drosophila melanogaster*

**DOI:** 10.1101/2023.09.28.559939

**Authors:** Jing Li, Chao Ning, Yaohua Liu, Bowen Deng, Bingcai Wang, Kai Shi, Rencong Wang, Ruixin Fang, Chuan Zhou

## Abstract

Female sexual receptivity is essential for reproduction of a species. Neuropeptides play the main role in regulating female receptivity. However, whether neuropeptides regulate female sexual receptivity during the neurodevelopment is unknown. Here we found the peptide hormone prothoracicotropic hormone (PTTH), which belongs to the insect PG axis, negatively regulated virgin female receptivity through ecdysone during neurodevelopment in *Drosophila melanogaster*. We identified PTTH neurons as doublesex-positive neurons, they regulated virgin female receptivity before the metamorphosis during the 3^rd^-instar larval stage. PTTH deletion resulted in the increased EcR-A expression in the whole newly formed prepupae. Furthermore, the ecdysone receptor EcR-A in pC1 neurons positively regulated virgin female receptivity during metamorphosis. The decreased EcR-A in pC1 neurons induced abnormal morphological development of pC1 neurons without changing neural activity. Among all subtypes of pC1 neurons, the function of EcR-A in pC1b neurons was necessary for virgin female copulation rate. These suggested that the changes of synaptic connections between pC1b and other neurons decreased female copulation rate. Moreover, female receptivity significantly decreased when the expression of PTTH receptor Torso was reduced in pC1 neurons. This suggested that PTTH not only regulates female receptivity through ecdysone but also through affecting female receptivity associated neurons directly. The PG axis has similar functional strategy as the HPG axis in mammals to trigger the juvenile–adult transition. Our work suggests a general mechanism underlying which the neurodevelopment during maturation regulates female sexual receptivity.
