## Supplementary file 1 for "The function of juvenile-adult transition axis in female sexual receptivity of *Drosophila melanogaster*"

### Sheet: Sheet1
Primers used in Fig. 1B
F1	TGGGCTTCTTTTGGCTACTCC
R1	GCTTCAATGGGGGAAATGGCT
F2	TGTCCAGGTGACGAACCGTA
R2	TGACCAGCGCTGTACTCCTT
F3	ACCCTTCCGTTCCAAGTTGC
R3	TCGTTATAGTACATGGGCGGC
F4	GGCTGCGACTGCAAAGTTAC
R4	CCACGAATAGGGGTGATCGG
F5	TGTCGTGGATGCAATTCGTA
R5	AGTGCCTTGACTCAGTTGGG
Primers used in Fig. 1C
ptthF	TTTGGACGAGATGGTGGGTC
ptthR	CCGAATAGGGCACTGAGCAT
tubF	CCCTCGAGAAGGACTACGAG
tubR	AAGTGGCGTGACGCTTAGTA
coldF	CCGGTCTGGAGTGCTATGTC
coldR	CTCGCAGGTCTTGATGGTGT
Primers used in Fig. 7
EcR-A-F	AAACTAAGGCCGACACCCAC
EcR-A-R	TGCGGGAGCAACAACAGTAG
